# A citywide metagenomic analysis reveals surface-specific microbiome and resistome patterns in outdoor urban environments across Liverpool, UK

**DOI:** 10.64898/2026.02.18.706585

**Authors:** Gavin Ackers-Johnson, Angus M. O’Ferrall, Andrew Holmes, Ellie Allman, Pauline Ambrose, Anya Breen, Amber Cutcliffe, Kara D’Arcy, Richard Goodman, Alexander Kingdon, Amy McLeman, Sabrina Moyo, Ralfh Pulmones, Moon Deb Rajib, Priyanka Sharma, Ellinor Shore, Karina Clerkin, Maria Moore, Helen McNeil, Adam P. Roberts

## Abstract

Urbanisation is rapidly increasing worldwide, with increasing attention focused on its consequences for human populations. Despite the importance of outdoor urban environments for biodiversity and human wellbeing, their microbial ecology remains poorly characterised, particularly in relation to emerging microbial threats including antimicrobial resistance (AMR). Where previous studies have targeted individual urban niches, we used shotgun metagenomic sequencing to assess microbial community composition and antimicrobial resistance genes (ARGs) across five outdoor surface types at a citywide level: Touchpoints, Pathways, Soil, Refuse and Watersides.

Microbial community composition differed significantly between surface types, with surface identity explaining 33.1% of variation, compared with 15.7% explained by council ward. Soil harboured the most compositionally distinct communities, while Touchpoints and Refuse showed greater overlap, with Pathways and Watersides occupying an intermediate position between the Touchpoint/Refuse and Soil communities. Touchpoints had significantly higher ARG abundance than Pathways, Soil and Watersides, with Refuse showing greater variability driven largely by a single high-abundance observation; following sensitivity analysis, Touchpoints were also significantly higher than Refuse. ARGs were rarely detected in Pathways, Watersides and Soil.

These findings provide a citywide baseline showing that outdoor urban surfaces support distinct microbial communities and resistance profiles, with the strongest ARG signals observed on frequently contacted surfaces. This highlights the value of surface-specific metagenomic surveillance for characterising the urban microbial and antimicrobial resistance landscape.

**Data Summary:** Trimmed metagenomic sequence reads have been deposited in the NCBI Sequence Read Archive under BioProject accession number PRJNA1424689.

Source code and data for reproducing figures are available at: https://github.com/gaj-bio/Liverpool_microbiome_metagenomics.
