## Supplementary Material for "A citywide metagenomic analysis reveals surface-specific microbiome and resistome patterns in outdoor urban environments across Liverpool, UK"

### Sheet: S1
				Touchpoints			Pathways			Soil			Waterside			Refuse
	Ward	Code	Date	Code	Coordinates	Description	Code	Coordinates	Description	Code	Coordinates	Description	Code	Coordinates	Description	Code	Coordinates	Description
	Anfield	AN	26.09.24	AN1	53.43318, -2.95529	Bus stop	AN2	53.43348, -2.96827	Pavement	AN3	53.43602, -2.96086	Soil	AN4	53.43689, -2.96427	Lake	AN5	53.43338, -2.95557	Litter bin
	Arundel	AR	27.09.24	AR1	53.39399, -2.93646	Pedestrian crossing	AR2	53.39457, -2.93742	Footpath	AR3	53.39443, -2.94053	Soil	AR4	53.39366, -2.9375	Drain	AR5	53.39222, -2.93732	Recycling bins
	Brownlow Hill	BH	27.09.24	BH1	53.40762, -2.97858	Hand rail	BH2	53.40409, -2.96909	Stairway	BH3	53.40422, -2.96752	Soil	BH4	53.40924, -2.96762	Drain	BH5	53.40482, -2.96711	Litter bin
	Canning	CA	27.09.24	CA1	53.3999, -2.96817	Phone box	CA2	53.39947, -2.9704	Footpath	CA3	53.40117, -2.96693	Soil	CA4	53.40058, -2.96801	Drain	CA5	53.40092, -2.96761	Litter bin
	City Centre North	CN	27.09.24	CN1	53.40902, -2.98139	Park Bench	CN2	53.40858, -2.97971	Pavement	CN3	53.403, -2.98896	Soil	CN4	53.4026, -2.98921	Fountain	CN5	53.4081, -2.98112	Litter bin
	City Centre South	CS	27.09.24	CS1	53.39991, -2.97653	Phone box	CS2	53.40171, -2.97567	Stairway	CS3	53.39832, -2.97218	Soil	CS4	53.40025, -2.97597	Puddle	CS5	53.39914, -2.97749	Litter bin
	Dingle	DI	27.09.24	DI1	53.38007, -2.96574	Playground	DI2	53.37941, -2.96533	Pathway	DI3	53.37993, -2.96622	Soil	DI4	53.38095, -2.9658	Puddle	DI5	53.38165, -2.96577	Wheelie bin
	Edge Hill	EH	27.09.24	EH1	53.40549, -2.94456	Letter box	EH2	53.40779, -2.94415	Pathway	EH3	53.40632, -2.94381	Soil	EH4	53.40703, -2.94558	Drain	EH5	53.40782, -2.94428	Litter bin
	Everton East	EE	26.09.24	EE1	53.42291, -2.94986	Bus stop	EE2	53.42187, -2.95221	Stairway	EE3	53.42214, -2.95146	Soil	EE4	53.42226, -2.95084	Drain	EE5	53.42206, -2.95991	Litter
	Everton North	EN	26.09.24	EN1	53.42373, -2.96217	Letter box	EN2	53.42481, -2.96014	Pathway	EN3	53.42467, -2.96094	Soil	EN4	53.42392, -2.96331	Drain	EN5	53.42394, -2.96208	Litter bin
	Everton West	EW	26.09.24	EW1	53.42088, -2.96988	Playground	EW2	53.42164, -2.97149	Pavement	EW3	53.42102, -2.97105	Soil	EW4	53.42113, -2.97532	Pond	EW5	53.42141, -2.97133	Litter bin
	Festival Gardens	FG	27.09.24	FG1	53.37338, -2.95331	Pedestrian crossing	FG2	53.3729, -2.95462	Pathway	FG3	53.37223, -2.95372	Soil	FG4	53.37307, -2.95485	Lake	FG5	53.37334, -2.95332	Litter bin
	Greenbank Park	GP	27.09.24	GP1	53.38604, -2.92509	Playground	GP2	53.38752, -2.93231	Footpath	GP3	53.38684, -2.92779	Soil	GP4	53.3863, -2.92636	Lake	GP5	53.38818, -2.93111	Litter bin
	Kensington & Fairfield	KF	26.09.24	KF1	53.419942, -2.933948	Playground	KF2	53.420444, -2.934923	Pavement	KF3	53.419804, -2.936551	Soil	KF4	53.419804, -2.936551	Lake	KF5	53.4199418, -2.9339477	Litter bin
	Kirkdale East	KE	26.09.24	KE1	53.43354, -2.97621	Pedestrian crossing	KE2	53.43321, -2.97127	Pavement	KE3	53.4324, -2.97495	Soil	KE4	53.43314, -2.97372	Drain	KE5	53.4323, -2.9759	Litter bin
	Kirkdale West	KW	26.09.24	KW1	53.43609, -2.98077	Playground	KW2	53.434322, -2.976692	Pathway	KW3	53.43286, -2.9875	Soil	KW4	53.43005, -2.98839	Canal	KW5	53.43272, -2.9876	Litter bin
	Princes Park	PP	27.09.24	PP1	53.3863915, -2.9549102	Playground	PP2	53.385905, -2.952464	Pavement	PP3	53.386154, -2.955103	Soil	PP4	53.386132, -2.952334	Lake	PP5	53.389384, -2.950610	Litter bin
	Sefton Park	SP	27.09.24	SP1	53.383143, -2.940988	Playground	SP2	53.381423, -2.937393	Pavement	SP3	53.382743, -2.939497	Soil	SP4	53.380086, -2.937384	Lake	SP5	53.383004, -2.939444	Litter bin
	Smithdown	SM	27.09.24	SM1	53.40225, -2.93623	Bus stop	SM2	53.40207, -2.93632	Pathway	SM3	53.40216, -2.93619	Soil	SM4	53.40201, -2.93495	Drain	SM5	53.4021, -2.9365	Wheelie bin
	St Michaels	ST	27.09.24	ST1	53.37882, -2.95753	Playground	ST2	53.37887, -2.95619	Pathway	ST3	53.379, -2.95713	Soil	ST4	53.37759, -2.95616	Drain	ST5	53.37762, -2.95611	Litter bin
	Toxteth	TO	27.09.24	TO1	53.393823, -2.966261	Playground	TO2	53.395034, -2.967309	Pavement	TO3	53.395181, -2.966436	Soil	TO4	53.395080, -2.966561	Puddle	TO5	53.393853, -2.966113	Litter bin
	Tuebrook & Breckside	TB	26.09.24	TB1	53.4273128, -2.946119	Playground	TB2	53.419942, -2.933948	Pavement	TB3	53.419942, -2.933948	Soil	TB4	53.419942, -2.933948	Puddle	TB5	53.419942, -2.933948	Litter bin
	Vauxhall	VA	26.09.24	VA1	53.42101, -2.98754	Playground	VA2	53.42094, -2.99112	Footpath	VA3	53.42096, -2.98287	Soil	VA4	53.41937, -2.99105	Canal	VA5	53.42098, -2.98785	Litter bin
	Waterfront North	WN	26.09.24	WN1	53.42542, -2.99638	Pedestrian crossing	WN2	53.42165, -2.99645	Stairway	WN3	53.4258, -2.99571	Soil	WN4	53.421813, -2.995351	Stanley Dock Locks	WN5	53.425386, -2.998903	Fly-tipped waste
	Waterfront South	WS	27.09.24	WS1	53.39891, -2.9921	Parking meter	WS2	53.39876, -2.99185	Footpath	WS3	53.39861, -2.991	Soil	WS4	53.399, -2.99086	Dukes Dock	WS5	53.39844, -2.99148	Litter bin
	Supplementary Material 1
	This supplementary material contains the associated metadata for each sample collected.
	Column definitions
	Ward	The council ward where the sample was collected.
	Code	The code attributed to the council ward and respective surface type.
	Date	The date the sample was collected.
	Coordinates	The google maps coordinates for each sample location.
	Description	A description of the surface being sampled.

### Sheet: S2
	Touchpoints			Pathways			Soil			Waterside			Refuse
	Code	Extracted (ng/mL)	Library (ng/mL)	Code	Extracted (ng/mL)	Library (ng/mL)	Code	Extracted (ng/mL)	Library (ng/mL)	Code	Extracted (ng/mL)	Library (ng/mL)	Code	Extracted (ng/mL)	Library (ng/mL)
	AN1	0.12	0.24	AN2	7.04	0.71	AN3	18.35	1.01	AN4	10.76	0.65	AN5	0.19	0.75
	AR1	0.08	0.64	AR2	6.22	0.61	AR3	21.5	0.7	AR4	18.72	1.02	AR5	3.49	0.48
	BH1	0.59	0.99	BH2	15.29	0.84	BH3	13.7	0.98	BH4	2.87	0.88	BH5	0.45	0.15
	CA1	0.09	0.16	CA2	17.41	0.67	CA3	18.58	0.92	CA4	1.17	0.4	CA5	5.13	1.07
	CN1	0.81	1.12	CN2	3.43	0.81	CN3	13.25	0.45	CN4	0	0.03	CN5	2.04	0.79
	CS1	0.2	0.33	CS2	8.8	0.56	CS3	12.13	0.65	CS4	5.09	0.91	CS5	0.55	0.99
	DI1	0.01	0.58	DI2	1.64	1	DI3	13.82	0.56	DI4	0.99	0.42	DI5	1.05	0.45
	EH1	0.06	0.18	EH2	13.45	1.15	EH3	14.11	0.72	EH4	12.11	0.82	EH5	1.52	0.93
	EE1	6.34	1.38	EE2	0.71	0.43	EE3	25	0.66	EE4	13.09	1.29	EE5	16.91	0.59
	EN1	0.06	0.45	EN2	1.89	0.56	EN3	23.65	0.19	EN4	2.85	0.88	EN5	0.1	0.67
	EW1	0.31	0.28	EW2	5.85	0.87	EW3	21.21	0.67	EW4	4.56	1.04	EW5	0.89	1.07
	FG1	0.1	0.54	FG2	5.27	0.74	FG3	26.77	1.06	FG4	16.98	0.11	FG5	0.23	0.92
	GP1	0	0.25	GP2	6.37	0.36	GP3	15	0.74	GP4	1.23	1.51	GP5	1.25	0.69
	KF1	0.13	0.91	KF2	20.27	0.74	KF3	17	0.92	KF4	6.46	0.57	KF5	0.84	1.05
	KE1	0	0.1	KE2	2.5	0.65	KE3	22	0.74	KE4	6.32	0.42	KE5	8.47	0.88
	KW1	0.8	0.76	KW2	20.5	0.31	KW3	19.2	0.92	KW4	7.63	0.67	KW5	1.4	0.86
	PP1	0.16	0.38	PP2	1.71	0.93	PP3	20	0.59	PP4	23.6	0.56	PP5	1.68	0.68
	SP1	0.69	0.51	SP2	3.28	0.44	SP3	13.73	0.46	SP4	17.03	0.98	SP5	7.47	0.65
	SM1	0.06	0.77	SM2	8.31	0.88	SM3	18.52	0.58	SM4	15.59	0.58	SM5	1.66	0.88
	ST1	0.05	0.46	ST2	2.14	0.6	ST3	14.11	0.76	ST4	21.89	0.85	ST5	1.66	0.91
	TO1	0.15	0.94	TO2	0.6	0.43	TO3	24	0.51	TO4	3.06	1.06	TO5	1.98	1.09
	TB1	12.59	0.68	TB2	3.75	0.74	TB3	16.5	0.73	TB4	19	0	TB5	4.17	0.57
	VA1	0.17	0.14	VA2	5.59	0.64	VA3	19.44	0.75	VA4	5.02	0.81	VA5	2.36	0.44
	WN1	0.15	0.6	WN2	3.34	0.58	WN3	22.96	0.8	WN4	18.24	0.45	WN5	24.63	0.72
	WS1	0.11	0.81	WS2	0.79	0.51	WS3	14.8	0.67	WS4	17.2	0.14	WS5	0.02	0.52
	Supplementary Material 2
	This supplementary material contains the concentration of DNA extracted from each sample and the concentration of DNA for each sample after library preparation.
	Column definitions
	Code	The code attributed to the council ward and respective surface type.
	Extracted (ng/mL)	The concentration of DNA extracted from the sample.
	Library (ng/mL)	The concentration of DNA after library preparation.

### Sheet: S3
	Phylum relative abundance								KW_Dunn_Pseudomonadota						KW_Dunn_Acidobacteriota						KW_Dunn_Percolozoa						KW_Dunn_Cyanobacteriota						KW_Dunn_Ascomycota
	Phyla	Touchpoints	Pathways	Soil	Refuse	Water			Kruskal-Wallis						Kruskal-Wallis						Kruskal-Wallis						Kruskal-Wallis						Kruskal-Wallis
	Acidobacteriota	0	0.00221029	0.0701311	2.9597e-05	0
	Actinomycetota	0.126274	0.159718	0.0796991	0.110596	0.0923714			chi-squared	df	p-value				chi-squared	df	p-value				chi-squared	df	p-value				chi-squared	df	p-value				chi-squared	df	p-value
	Ascomycota	0.13948	0.0113979	0.000328806	0.286267	0.00489907			69.628	4	2.72e-14				85.671	4	2.2e-16				64.74	4	2.92e-13				56.479	4	1.591e-11				84.69	4	2.2e-16
	Bacillota	0.0697466	0.00305504	0.00204202	0.0319942	0.00534265
	Bacteroidota	0.21836	0.213123	0.105729	0.312261	0.25952			Dunn’s post hoc tests						Dunn’s post hoc tests						Dunn’s post hoc tests						Dunn’s post hoc tests						Dunn’s post hoc tests
	Cyanobacteriota	0.0128252	0.239409	0.0117836	0.00903137	0.120316
	Deinococcota	0.0122717	0.0257637	0	0.0173038	0.014213			Comparison	Z	P.unadj	P.adj			Comparison	Z	P.unadj	P.adj			Comparison	Z	P.unadj	P.adj			Comparison	Z	P.unadj	P.adj			Comparison	Z	P.unadj	P.adj
	Other	0.0148572	0.00775516	0.0132467	0.00340289	0.0165206			Touchpoints - Pathways	-1.47167	0.141109	0.156788			Touchpoints - Pathways	-1.63902	0.10121	0.20242			Touchpoints - Pathways	6.25135	4.06922e-10	1.35641e-09			Touchpoints - Pathways	-4.4588	8.24211e-06	2.06053e-05			Touchpoints - Pathways	4.91305	8.96727e-07	1.79345e-06
	Percolozoa	0.0981394	0.000228943	0	0.000137001	0.00240912			Touchpoints - Soil	-6.83502	8.19954e-12	4.09977e-11			Touchpoints - Soil	-7.64344	2.11493e-14	2.11493e-13			Touchpoints - Soil	6.81538	9.40146e-12	9.40146e-11			Touchpoints - Soil	1.31961	0.186966	0.267095			Touchpoints - Soil	7.19567	6.21538e-13	3.10769e-12
	Planctomycetota	0	0.00111119	0.0243715	0.000952162	0.00128002			Pathways - Soil	-5.36334	8.16954e-08	2.72318e-07			Pathways - Soil	-6.00442	1.92013e-09	4.80032e-09			Pathways - Soil	0.564032	0.572733	0.715916			Pathways - Soil	5.7784	7.54127e-09	7.54127e-08			Pathways - Soil	2.28263	0.0224523	0.0320748
	Pseudomonadota	0.308046	0.336227	0.692669	0.228024	0.483128			Touchpoints - Refuse	0.177073	0.859451	0.859451			Touchpoints - Refuse	-0.254605	0.799029	0.998786			Touchpoints - Refuse	6.48636	8.79337e-11	4.39668e-10			Touchpoints - Refuse	1.1229	0.261482	0.326852			Touchpoints - Refuse	-0.039976	0.968112	1
									Pathways - Refuse	1.64875	0.0991997	0.124			Pathways - Refuse	1.38441	0.166232	0.237475			Pathways - Refuse	0.235013	0.814199	0.814199			Pathways - Refuse	5.58169	2.3819e-08	1.19095e-07			Pathways - Refuse	-4.95302	7.30701e-07	2.43567e-06
									Soil - Refuse	7.01209	2.34784e-12	2.34784e-11			Soil - Refuse	7.38884	1.4812e-13	4.93733e-13			Soil - Refuse	-0.329018	0.742142	0.824602			Soil - Refuse	-0.196712	0.844053	0.844053			Soil - Refuse	-7.23565	4.63311e-13	4.63311e-12
									Touchpoints - Waterside	-3.76218	0.000168439	0.000336879			Touchpoints - Waterside	0	1	1			Touchpoints - Waterside	5.50265	3.74126e-08	9.35315e-08			Touchpoints - Waterside	-3.33853	0.000842232	0.00140372			Touchpoints - Waterside	4.88227	1.04871e-06	1.74784e-06
									Pathways - Waterside	-2.3056	0.021133	0.03019			Pathways - Waterside	1.62221	0.104759	0.174599			Pathways - Waterside	-0.684582	0.493608	0.705154			Pathways - Waterside	1.07454	0.282583	0.313981			Pathways - Waterside	0.0196181	0.984348	0.984348
									Soil - Waterside	3.00273	0.00267567	0.00445945			Soil - Waterside	7.56504	3.87733e-14	1.93867e-13			Soil - Waterside	-1.24283	0.213931	0.427862			Soil - Waterside	-4.6446	3.40734e-06	1.13578e-05			Soil - Waterside	-2.2396	0.0251171	0.0313964
									Refuse - Waterside	-3.93744	8.23569e-05	0.000205892			Refuse - Waterside	0.251993	0.801046	0.890051			Refuse - Waterside	-0.917184	0.359046	0.59841			Refuse - Waterside	-4.44991	8.59074e-06	1.71815e-05			Refuse - Waterside	4.92184	8.57354e-07	2.14338e-06
	Supplementary Material 3
	This supplementary material contains phylum-level relative abundance data across surface types and statistical comparisons using Kruskal–Wallis and Dunn’s post-hoc tests.
	List of tables
	Table Name	Description
	Phylum relative abundance	Relative abundance of bacterial and fungal phyla across surface types.
	KW_Dunn_*	Kruskal–Wallis tests and Dunn’s post-hoc comparisons for each phylum.
	Data processing
	Data were agglomerated to phylum level using agglomerateByRank
	Relative abundance calculated using relabundance assay
	Top 5 phyla per surface type selected based on mean abundance
	Remaining phyla grouped as “Other”
	Column definitions
	Kruskal–Wallis test outputs
	chi-squared	Kruskal–Wallis test statistic (H), approximated using a chi-squared distribution
	df	Degrees of freedom (number of groups minus one)
	p-value	Significance level from the Kruskal–Wallis test (global test of differences among groups)
	Dunn’s post-hoc test outputs
	Comparison	Pairwise comparison between surface types (e.g. Surface A vs Surface B)
	Z	Standardised test statistic for the pairwise comparison
	P.unadj	Unadjusted p-value for Dunn’s test comparison
	P.adj	P-value adjusted for multiple testing using the Benjamini–Hochberg false discovery rate correction
	Statistical details
	Differences in relative abundance between surface types were assessed using Kruskal–Wallis rank-sum tests
	Post-hoc pairwise comparisons were performed using Dunn’s test
	P-values were adjusted using Benjamini–Hochberg false discovery rate correction
	Analyses were performed in R using the dunnTest function

### Sheet: S4
	PERMANOVA - Surface								PERMDISP - Surface
	Term	Df	SumOfSqs	R²	F	Pr(>F)				Df	Sum Sq	Mean Sq	F	N.Perm	Pr(>F)	Total variance	Explained variance
	Surface	4	10.897	0.32985	14.643	0.001			Surface	4	0.54861	0.13715	8.16765	999	0.001	2.54687	0.215405
	Residual	119	22.14	0.67015
	Total	123	33.037	1
									PERMDISP - Council Ward
										Df	Sum Sq	Mean Sq	F	N.Perm	Pr(>F)	Total variance	Explained variance
	PERMANOVA - Council Ward								Council Ward	24	0.457124	0.0190468	1.10669	999	0.344	2.16097	0.211536
	Term	Df	SumOfSqs	R²	F	Pr(>F)
	Council Ward	24	5.172	0.15656	0.7657	0.998
	Residual	99	27.865	0.84344
	Total	123	33.037	1
	PERMANOVA - Combined
		Df	SumOfSqs	R²	F	Pr(>F)
	Surface	4	10.918	0.33046	15.3	0.001
	Council Ward	24	5.193	0.15717	1.2128	0.033
	Residual	95	16.947	0.51298
	Total	123	33.037	1
	Supplementary Material 4
	This supplementary material contains results from PERMANOVA and PERMDISP analyses assessing differences in microbial community composition across surface types and council wards.
	List of tables
	Table Name	Description
	PERMANOVA - Surface	PERMANOVA results testing effect of surface type.
	PERMANOVA - Council Ward	PERMANOVA results testing effect of council ward.
	PERMANOVA - Combined	PERMANOVA results for a model including both surface type and council ward.
	PERMDISP - Surface	Test for homogeneity of dispersion across surface type.
	PERMDISP - Council Ward	Test for homogeneity of dispersion across council ward.
	Column definitions
	PERMANOVA outputs
	Term	Variable included in the model (e.g. Surface, Council Ward)
	Df	Degrees of freedom associated with each term
	SumOfSquares	Sum of squares representing the variance
	R²	Proportion of total variance explained by each term
	F	Pseudo-F statistic from PERMANOVA
	Pr(>F)	Permutation-based p-value
	PERMDISP outputs
	Df	Degrees of freedom
	Sum Sq	Sum of squares for distances to group centroid
	Mean Sq	Mean sum of squares (Sum Sq / Df)
	F	F-statistic from analysis of multivariate dispersion
	N.Perm	Number of permutations used in the test
	Pr(>F)	Permutation-based p-value
	Total variance	Total variance in distances to centroid across all groups
	Explained variance	Proportion of variance attributable to differences between groups (i.e. dispersion differences)
	Statistical details
	PERMANOVA analyses were performed using the adonis2 function from the vegan R package, based on Bray–Curtis dissimilarity matrices calculated from relative abundance data.
	The model structure for combined analyses was: x ~ Surface + Council.Ward.
	Statistical significance was assessed using permutation tests with 999 permutations.
	Sums of squares correspond to the default settings in adonis2 (Type II-like marginal tests using sequential permutation under marginal terms).
	PERMDISP (homogeneity of multivariate dispersion) analyses were performed using the betadisper function in the vegan R package, with significance assessed using 999 permutations.
	P-values reported in both PERMANOVA and PERMDISP analyses are permutation-based.
